# A modular pipeline for evidence-integrated genome annotation across species: a case study on *Schmidtea mediterranea*

**DOI:** 10.1101/2025.04.16.649076

**Authors:** Anastasiia Zaremba, Małgorzata Marszałek-Zeńczak, Annasha Dutta, Anna Samelak-Czajka, Paulina Jackowiak

## Abstract

Despite advancements in genome annotation tools, challenges persist for non-classical model organisms with limited genomic resources, such as *Schmidtea mediterranea*. To address these challenges, we developed a flexible and scalable genome annotation pipeline that integrates short-read (Illumina) and long-read (PacBio) sequencing technologies. The pipeline combines reference-based and *de novo* assembly methods, effectively handling genomic variability and alternative splicing events. To improve splice site detection accuracy, DeepSplice deep learning predictions are used. Functional annotation is conducted to filter out low-confidence transcripts and ensure biological relevance. Applying this pipeline to the asexual strain of *S. mediterranea* revealed thousands of previously undescribed putative genes and transcripts, and improved the existing gene models, highlighting its utility in annotating complex, underexplored genomes. The modularity and comprehensiveness of our pipeline ensure its adaptability for genome annotation across diverse species, making it a valuable tool for annotating genomes of non-model organisms and supporting broader genomic research. The source code and implementation details are available at https://github.com/Norreanea/SmedAnno.
