## Supplementary Table S1 for "A modular pipeline for evidence-integrated genome annotation across species: a case study on *Schmidtea mediterranea*"

### Sheet: Sheet1
BioProject	GEO ID	Organism	Overall design	Treatment protocol	Growth protocol	Extracted molecule	Extraction protocol	Library source	Library selection	Instrument model
PRJNA1243063	GSE293999	Schmidtea mediterranea	Experiments involved RNAi mediated knockdown of S. mediterranea ELAC2 gene, GFP mock and untreated controls (WT) were prepared in parallel. RNA fraction of length above 200 nt was used for library preparation using KAPA RNA HyperPrep Kit. The libraries were sequenced using NextSeq 550. Three biological replicates for three conditions (ELAC2 KD, GFP Mock, WT) were processed in two batches.	WT sample: Amputation-induced regeneration (no additional treatment). GFP sample: RNAi mediated gene knockdown mock experiments were performed by the introduction of artificial dsRNA synthesized against GFP using AmpliScribe T7-Flash Transcription Kit – Epicentre #ASF3507, via microinjections into the worms. Amputation-induced regeneration. ELAC sample: RNAi mediated gene knockdown experiments we…	Standard planarian culture conditions	Long RNA fraction (>200 nt) – rRNA depletion was unsuccessful	Worms were flash-frozen in liquid nitrogen. Total RNA was isolated using the mirVana™ miRNA Isolation Kit following the manufacturer’s protocol, then further fractionated into long (>200 nt) and short (< 200 nt) RNA fractions using the same kit. Long RNA fractions were then treated with TURBO™ DNase as per the provided instructions. The concentration of the purified RNA samples was quantified usi…	Transcriptomic	cDNA	Illumina NextSeq 550
PRJNA1243063	GSE293997	Schmidtea mediterranea	Experiments involved RNAi mediated knockdown of S. mediterranea PARN gene. RNA fraction of length above 200 nt was used for library preparation using KAPA RNA HyperPrep Kit. The libraries were sequenced using NextSeq 550. Three biological replicates were processed in two batches.	RNAi mediated gene knockdown experiments were performed by the introduction of artificial dsRNA synthesized against Smed-PARN using AmpliScribe T7-Flash Transcription Kit – Epicentre #ASF3507, via microinjections into the worms. Amputation-induced regeneration.	Standard planarian culture conditions	Long RNA fraction (>200 nt) – rRNA depletion was unsuccessful	Worms were flash-frozen in liquid nitrogen. Total RNA was isolated using the mirVana™ miRNA Isolation Kit following the manufacturer’s protocol, then further fractionated into long (>200 nt) and short (< 200 nt) RNA fractions using the same kit. Long RNA fractions were then treated with TURBO™ DNase as per the provided instructions. The concentration of the purified RNA samples was quantified usi…	Transcriptomic	cDNA	Illumina NextSeq 550
PRJNA1246370	GSE294569: GSM8911526	Schmidtea mediterranea	Wild-type non-regenerating and regenerating (8 time-points) S. mediterranea worms were collected. Total RNA was ribodepleted and used for library preparation, followed by sequencing using NovaSeq 6000.	No additional treatment; represents baseline and regenerating conditions	Standard planarian culture conditions	rRNA-depleted RNA	Worms were flash-frozen in liquid nitrogen. Total RNA was isolated using the mirVana™ miRNA Isolation Kit following the manufacturer’s protocol, and treated with TURBO™ DNase as per the provided instructions. The concentration of the purified RNA samples was quantified using a Qubit 4 Fluorometer and the Qubit™ RNA Broad Range (BR) Assay Kit. RNA quality was assessed using the Agilent TapeStation…	Transcriptomic	cDNA	Illumina Novaseq 6000
PRJNA1246370	GSE294569: GSM8911529	Schmidtea mediterranea	Wild-type non-regenerating and regenerating (8 time-points) S. mediterranea worms were collected. Total RNA was ribodepleted and used for library preparation, followed by sequencing using Sequel IIe.	No treatment; represents baseline and regenerative state	Standard planarian culture conditions	rRNA-depleted RNA	Worms were flash-frozen in liquid nitrogen. Total RNA was isolated using the mirVana™ miRNA Isolation Kit following the manufacturer’s protocol, and treated with TURBO™ DNase as per the provided instructions. The concentration of the purified RNA samples was quantified using a Qubit 4 Fluorometer and the Qubit™ RNA Broad Range (BR) Assay Kit. RNA quality was assessed using the Agilent TapeStation…	Transcriptomic	cDNA	PacBio Sequel II
PRJNA1246370	GSE294569: GSM8911528	Schmidtea mediterranea	Wild-type S. mediterranea worms were amputated and collected immediately. Total RNA was used for library preparation using Iso-Seq express 2.0 kit and Iso-Seq SMRTbell prep kit 3.0. The library was sequenced using Sequel IIe.	No treatment; amputated and harvested immediately (0 hpa)	Standard planarian culture conditions	Total RNA	Worms were flash-frozen in liquid nitrogen. Total RNA was isolated using the mirVana™ miRNA Isolation Kit following the manufacturer’s protocol, and treated with TURBO™ DNase as per the provided instructions. The concentration of the purified RNA samples was quantified using a Qubit 4 Fluorometer and the Qubit™ RNA Broad Range (BR) Assay Kit. RNA quality was assessed using the Agilent TapeStation…	Transcriptomic	cDNA	PacBio Sequel IIe
PRJNA1246370	GSE294569: GSM8911527	Schmidtea mediterranea	Wild-type S. mediterranea worms were amputated and collected immediately. Total RNA was ribodepleted and used for library preparation using Iso-Seq express 2.0 kit and Iso-Seq SMRTbell prep kit 3.0. The library was sequenced using Sequel IIe.	No treatment; amputated and harvested immediately (0 hpa)	Standard planarian culture conditions	rRNA depleted RNA	Worms were flash-frozen in liquid nitrogen. Total RNA was isolated using the mirVana™ miRNA Isolation Kit following the manufacturer’s protocol, and treated with TURBO™ DNase as per the provided instructions. The concentration of the purified RNA samples was quantified using a Qubit 4 Fluorometer and the Qubit™ RNA Broad Range (BR) Assay Kit. RNA quality was assessed using the Agilent TapeStation…	Transcriptomic	cDNA	PacBio Sequel IIe
