## Supplementary Table S3 for "A modular pipeline for evidence-integrated genome annotation across species: a case study on *Schmidtea mediterranea*"

### Sheet: Sheet1
Script	Core logic
generate_synthetic_genome.py	Builds a 2 Mb single-chromosome FASTA plus matching GTF by randomly distributing 100–1000 multi-exon genes and emits a small rRNA reference set.
remove_random_genes.py	Deletes a user-specified number of whole genes (and child features) from a GTF to mimic incomplete reference annotations.
simulate_short_reads.sh	Uses ART-Illumina to create six paired-end libraries (100 bp, 10 ×) from the synthetic genome, then gzip-compresses the FASTQs.
simulate_long_reads.sh	Wraps PBSIM in whole-genome mode to generate 20 × PacBio CLR reads for one sample.
filter_blast_out.py	Classifies BLASTn hits into ncRNA classes via regex, applies type-specific coverage cut-offs, and writes a filtered tab-separated table.
calculate_ncRNA_lengths.py	Streams a FASTA, records header-to-length pairs, and writes them to a TSV for downstream length statistics.
GO_anno.R	Retrieves Gene-Ontology terms for RefSeq proteins: QuickGO first, then UniProt ID-mapping as fallback, returning a tidy table of GO IDs and evidence codes.
